# Divergent Proteome Reactivity Influences Arm-Selective Activation of Pharmacological Endoplasmic Reticulum Proteostasis Regulators

**DOI:** 10.1101/2023.01.16.524237

**Authors:** Gabriel M. Kline, Ryan J Paxman, Chung-Yon Lin, Nicole Madrazo, Julia M. Grandjean, Kyunga Lee, Karina Nugroho, Evan T. Powers, R. Luke Wiseman, Jeffery W. Kelly

**Author notes:** These authors contributed equally (Gabriel M. Kline, Ryan J Paxman). To whom correspondence should be addressed: Jeffery W. Kelly Department of Chemistry The Scripps Research Institute; R. Luke Wiseman Department of Molecular Medicine The Scripps Research Institute La Jolla, CA 92037.

## Abstract

Pharmacological activation of the activating transcription factor 6 (ATF6) arm of the Unfolded Protein Response (UPR) has proven useful for ameliorating proteostasis deficiencies in a variety of etiologically diverse diseases. Previous high-throughput screening efforts identified the small molecule AA147 as a potent and selective ATF6 activating compound that operates through a mechanism involving metabolic activation of its 2-amino-*p*-cresol substructure affording a quinone methide, which then covalently modifies a subset of ER protein disulfide isomerases (PDIs). Intriguingly, another compound identified in this screen, AA132, also contains a 2-amino-*p*-cresol moiety; however, this compound showed less transcriptional selectivity, instead globally activating all three arms of the UPR. Here, we show that AA132 activates global UPR signaling through a mechanism analogous to that of AA147, involving metabolic activation and covalent PDI modification. Chemoproteomic-enabled analyses show that AA132 covalently modifies PDIs to a greater extent than AA147. Paradoxically, activated AA132 reacts slower with PDIs, indicating it is less reactive than activated AA147. This suggests that the higher labeling of PDIs observed with activated AA132 can be attributed to its lower reactivity, which allows this activated compound to persist longer in the cellular environment prior to quenching by endogenous nucleophiles. Collectively, these results suggest that AA132 globally activates the UPR through increased engagement of ER PDIs. Consistent with this, reducing the cellular concentration of AA132 decreases PDI modifications and allows for selective ATF6 activation. Our results highlight the relationship between metabolically activatable-electrophile stability, ER proteome reactivity, and the transcriptional response observed with the enaminone chemotype of ER proteostasis regulators, enabling continued development of next-generation ATF6 activating compounds.
