## Supplementary material for "Divergent Proteome Reactivity Influences Arm-Selective Activation of Pharmacological Endoplasmic Reticulum Proteostasis Regulators": Table S1

### Sheet: Table S1
Table S1. Excel spreadsheet showing the enrichment and competition ratio for proteins identified as targets of AA132yne. Related to Fig. 3.
accession	Protein names	Gene	Fold Change	Competition	T_Test
A0A2R8Y422	Ubiquitin-40S ribosomal protein S27a (Ubiquitin carboxyl extension protein 80)	RPS27AP5	2.75051	1.81846	0.00987274
P62987	Ubiquitin-60S ribosomal protein L40 (CEP52) (Ubiquitin A-52 residue ribosomal protein fusion product 1) [Cleaved into: Ubiquitin; 60S ribosomal protein L40 (Large ribosomal subunit protein eL40)]	UBA52	2.75051	1.81846	0.00987274
P62979	Ubiquitin-40S ribosomal protein S27a (Ubiquitin carboxyl extension protein 80) [Cleaved into: Ubiquitin; 40S ribosomal protein S27a (Small ribosomal subunit protein eS31)]	RPS27A	2.75051	1.81846	0.00987274
P0CG48	Polyubiquitin-C [Cleaved into: Ubiquitin]	UBC	2.73957	1.8078	0.0112408
P0CG47	Polyubiquitin-B [Cleaved into: Ubiquitin]	UBB	2.69445	1.82233	0.0102216
P30101	Protein disulfide-isomerase A3 (EC 5.3.4.1) (58 kDa glucose-regulated protein) (58 kDa microsomal protein) (p58) (Disulfide isomerase ER-60) (Endoplasmic reticulum resident protein 57) (ER protein 57) (ERp57) (Endoplasmic reticulum resident protein 60) (ER protein 60) (ERp60)	PDIA3	5.98587	2.4872	0.00249378
P04075	Fructose-bisphosphate aldolase A (EC 4.1.2.13) (Lung cancer antigen NY-LU-1) (Muscle-type aldolase)	ALDOA	0.659405	1.15558	0.366186
Q07065	Cytoskeleton-associated protein 4 (63-kDa cytoskeleton-linking membrane protein) (Climp-63) (p63)	CKAP4	7.20948	1.90043	0.000141532
P07195	L-lactate dehydrogenase B chain (LDH-B) (EC 1.1.1.27) (LDH heart subunit) (LDH-H) (Renal carcinoma antigen NY-REN-46)	LDHB	0.91363	1.29246	0.781711
Q06830	Peroxiredoxin-1 (EC 1.11.1.24) (Natural killer cell-enhancing factor A) (NKEF-A) (Proliferation-associated gene protein) (PAG) (Thioredoxin peroxidase 2) (Thioredoxin-dependent peroxide reductase 2) (Thioredoxin-dependent peroxiredoxin 1)	PRDX1	1.08531	1.28395	0.722884
P60709	Actin, cytoplasmic 1 (EC 3.6.4.-) (Beta-actin) [Cleaved into: Actin, cytoplasmic 1, N-terminally processed]	ACTB	0.727689	1.06048	0.340641
P63261	Actin, cytoplasmic 2 (EC 3.6.4.-) (Gamma-actin) [Cleaved into: Actin, cytoplasmic 2, N-terminally processed]	ACTG1	0.727689	1.06048	0.340641
O43175	D-3-phosphoglycerate dehydrogenase (3-PGDH) (EC 1.1.1.95) (2-oxoglutarate reductase) (EC 1.1.1.399) (Malate dehydrogenase) (EC 1.1.1.37)	PHGDH	1.55335	1.54327	0.177492
P07737	Profilin-1 (Epididymis tissue protein Li 184a) (Profilin I)	PFN1	0.781014	1.26397	0.479975
P13667	Protein disulfide-isomerase A4 (EC 5.3.4.1) (Endoplasmic reticulum resident protein 70) (ER protein 70) (ERp70) (Endoplasmic reticulum resident protein 72) (ER protein 72) (ERp-72) (ERp72)	PDIA4	14.0618	2.82774	0.00109469
Q15084	Protein disulfide-isomerase A6 (EC 5.3.4.1) (Endoplasmic reticulum protein 5) (ER protein 5) (ERp5) (Protein disulfide isomerase P5) (Thioredoxin domain-containing protein 7)	PDIA6	15.0552	2.70797	0.000888514
P08238	Heat shock protein HSP 90-beta (HSP 90) (Heat shock 84 kDa) (HSP 84) (HSP84)	HSP90AB1	1.22714	1.35396	0.409318
P32119	Peroxiredoxin-2 (EC 1.11.1.24) (Natural killer cell-enhancing factor B) (NKEF-B) (PRP) (Thiol-specific antioxidant protein) (TSA) (Thioredoxin peroxidase 1) (Thioredoxin-dependent peroxide reductase 1) (Thioredoxin-dependent peroxiredoxin 2)	PRDX2	0.813968	1.14183	0.118804
P02533	Keratin, type I cytoskeletal 14 (Cytokeratin-14) (CK-14) (Keratin-14) (K14)	KRT14	1.3477	0.877915	0.471897
P35908	Keratin, type II cytoskeletal 2 epidermal (Cytokeratin-2e) (CK-2e) (Epithelial keratin-2e) (Keratin-2 epidermis) (Keratin-2e) (K2e) (Type-II keratin Kb2)	KRT2	0.254444	0.243297	0.242135
P07900	Heat shock protein HSP 90-alpha (EC 3.6.4.10) (Heat shock 86 kDa) (HSP 86) (HSP86) (Lipopolysaccharide-associated protein 2) (LAP-2) (LPS-associated protein 2) (Renal carcinoma antigen NY-REN-38)	HSP90AA1	1.27338	1.36918	0.371319
P07237	Protein disulfide-isomerase (PDI) (EC 5.3.4.1) (Cellular thyroid hormone-binding protein) (Prolyl 4-hydroxylase subunit beta) (p55)	P4HB	12.3756	2.80854	0.00313415
P02786	Transferrin receptor protein 1 (TR) (TfR) (TfR1) (Trfr) (T9) (p90) (CD antigen CD71) [Cleaved into: Transferrin receptor protein 1, serum form (sTfR)]	TFRC	4.00393	1.95861	0.000364833
P15880	40S ribosomal protein S2 (40S ribosomal protein S4) (Protein LLRep3) (Small ribosomal subunit protein uS5)	RPS2	0.601296	0.981469	0.0912589
Q14568	Heat shock protein HSP 90-alpha A2 (Heat shock 90 kDa protein 1 alpha-like 3) (Heat shock protein HSP 90-alpha A2 pseudogene)	HSP90AA2P	1.18641	1.39094	0.547118
P23396	40S ribosomal protein S3 (EC 4.2.99.18) (Small ribosomal subunit protein uS3)	RPS3	0.652164	1.1262	0.249
P63104	14-3-3 protein zeta/delta (Protein kinase C inhibitor protein 1) (KCIP-1)	YWHAZ	1.08397	1.43397	0.809092
P46779	60S ribosomal protein L28 (Large ribosomal subunit protein eL28)	RPL28	0.378889	0.808969	0.0696564
P45880	Voltage-dependent anion-selective channel protein 2 (VDAC-2) (hVDAC2) (Outer mitochondrial membrane protein porin 2)	VDAC2	4.49698	1.9137	0.00111905
Q14240	Eukaryotic initiation factor 4A-II (eIF-4A-II) (eIF4A-II) (EC 3.6.4.13) (ATP-dependent RNA helicase eIF4A-2)	EIF4A2	0.652577	1.08023	0.316778
P60842	Eukaryotic initiation factor 4A-I (eIF-4A-I) (eIF4A-I) (EC 3.6.4.13) (ATP-dependent RNA helicase eIF4A-1)	EIF4A1	0.653708	1.08213	0.318044
P09429	High mobility group protein B1 (High mobility group protein 1) (HMG-1)	HMGB1	0.679712	1.05514	0.0866129
O95336	6-phosphogluconolactonase (6PGL) (EC 3.1.1.31)	PGLS	3.09257	1.73478	0.00314252
P00918	Carbonic anhydrase 2 (EC 4.2.1.1) (Carbonate dehydratase II) (Carbonic anhydrase C) (CAC) (Carbonic anhydrase II) (CA-II) (Cyanamide hydratase CA2) (EC 4.2.1.69)	CA2	1.05383	1.43464	0.86042
P11142	Heat shock cognate 71 kDa protein (EC 3.6.4.10) (Heat shock 70 kDa protein 8) (Lipopolysaccharide-associated protein 1) (LAP-1) (LPS-associated protein 1)	HSPA8	0.864928	1.29399	0.693972
P07477	Serine protease 1 (EC 3.4.21.4) (Anionic trypsin I) (Anionic trypsin-I) (Beta-trypsin) (Cationic trypsinogen) (Pretrypsinogen I) (Trypsin I) (Trypsin-1) [Cleaved into: Alpha-trypsin chain 1; Alpha-trypsin chain 2]	PRSS1	0.54	1.11609	0.401148
Q9UI30	Multifunctional methyltransferase subunit TRM112-like protein (tRNA methyltransferase 112 homolog)	TRMT112	2.21333	2.20643	0.0601209
Q58FF7	Putative heat shock protein HSP 90-beta-3 (Heat shock protein 90-beta c) (Heat shock protein 90Bc)	HSP90AB3P	1.27509	1.4622	0.256826
Q96FW1	Ubiquitin thioesterase OTUB1 (EC 3.4.19.12) (Deubiquitinating enzyme OTUB1) (OTU domain-containing ubiquitin aldehyde-binding protein 1) (Otubain-1) (hOTU1) (Ubiquitin-specific-processing protease OTUB1)	OTUB1	1.44177	1.69747	0.252051
P05165	Propionyl-CoA carboxylase alpha chain, mitochondrial (PCCase subunit alpha) (EC 6.4.1.3) (Propanoyl-CoA:carbon dioxide ligase subunit alpha)	PCCA	0.347277	0.707776	0.139491
P62258	14-3-3 protein epsilon (14-3-3E)	YWHAE	0.755029	1.24471	0.476351
Q15181	Inorganic pyrophosphatase (EC 3.6.1.1) (Pyrophosphate phospho-hydrolase) (PPase)	PPA1	0.407724	0.65105	0.0870772
Q9H3N1	Thioredoxin-related transmembrane protein 1 (Thioredoxin domain-containing protein 1) (Transmembrane Trx-related protein)	TMX1	9.6011	2.46225	0.000385809
P68104	Elongation factor 1-alpha 1 (EF-1-alpha-1) (Elongation factor Tu) (EF-Tu) (Eukaryotic elongation factor 1 A-1) (eEF1A-1) (Leukocyte receptor cluster member 7)	EEF1A1	0.858769	1.50274	0.626165
Q5VTE0	Putative elongation factor 1-alpha-like 3 (EF-1-alpha-like 3) (Eukaryotic elongation factor 1 A-like 3) (eEF1A-like 3) (Eukaryotic translation elongation factor 1 alpha-1 pseudogene 5)	EEF1A1P5	0.858769	1.50274	0.626165
P13639	Elongation factor 2 (EF-2)	EEF2	1.39932	1.50451	0.241298
O00264	Membrane-associated progesterone receptor component 1 (mPR) (Dap1) (IZA)	PGRMC1	6.58188	2.05394	0.00104433
P16403	Histone H1.2 (Histone H1c) (Histone H1d) (Histone H1s-1)	H1-2	0.715892	1.15678	0.190872
P28074	Proteasome subunit beta type-5 (EC 3.4.25.1) (Macropain epsilon chain) (Multicatalytic endopeptidase complex epsilon chain) (Proteasome chain 6) (Proteasome epsilon chain) (Proteasome subunit MB1) (Proteasome subunit X)	PSMB5	0.650514	1.02497	0.0983861
P12956	X-ray repair cross-complementing protein 6 (EC 3.6.4.-) (EC 4.2.99.-) (5'-deoxyribose-5-phosphate lyase Ku70) (5'-dRP lyase Ku70) (70 kDa subunit of Ku antigen) (ATP-dependent DNA helicase 2 subunit 1) (ATP-dependent DNA helicase II 70 kDa subunit) (CTC box-binding factor 75 kDa subunit) (CTC75) (CTCBF) (DNA repair protein XRCC6) (Lupus Ku autoantigen protein p70) (Ku70) (Thyroid-lupus autoantige…	XRCC6	0.875395	1.20578	0.671869
P78417	Glutathione S-transferase omega-1 (GSTO-1) (EC 2.5.1.18) (Glutathione S-transferase omega 1-1) (GSTO 1-1) (Glutathione-dependent dehydroascorbate reductase) (EC 1.8.5.1) (Monomethylarsonic acid reductase) (MMA(V) reductase) (EC 1.20.4.2) (S-(Phenacyl)glutathione reductase) (SPG-R)	GSTO1	5.86823	2.65633	0.00345228
P50990	T-complex protein 1 subunit theta (TCP-1-theta) (CCT-theta) (Chaperonin containing T-complex polypeptide 1 subunit 8) (Renal carcinoma antigen NY-REN-15)	CCT8	0.723201	1.12075	0.381357
Q58FF8	Putative heat shock protein HSP 90-beta 2 (Heat shock protein 90-beta b) (Heat shock protein 90Bb)	HSP90AB2P	1.18856	1.33081	0.547615
P14618	Pyruvate kinase PKM (EC 2.7.1.40) (Cytosolic thyroid hormone-binding protein) (CTHBP) (Opa-interacting protein 3) (OIP-3) (Pyruvate kinase 2/3) (Pyruvate kinase muscle isozyme) (Threonine-protein kinase PKM2) (EC 2.7.11.1) (Thyroid hormone-binding protein 1) (THBP1) (Tumor M2-PK) (Tyrosine-protein kinase PKM2) (EC 2.7.10.2) (p58)	PKM	0.658085	1.05817	0.273355
O15173	Membrane-associated progesterone receptor component 2 (Progesterone membrane-binding protein) (Steroid receptor protein DG6)	PGRMC2	1.67314	1.78136	0.0944152
P0DMV8	Heat shock 70 kDa protein 1A (Heat shock 70 kDa protein 1) (HSP70-1) (HSP70.1)	HSPA1A	1.06886	1.25124	0.847175
P0DMV9	Heat shock 70 kDa protein 1B (Heat shock 70 kDa protein 2) (HSP70-2) (HSP70.2)	HSPA1B	1.06886	1.25124	0.847175
P0DPH7	Tubulin alpha-3C chain (EC 3.6.5.-) (Alpha-tubulin 2) (Alpha-tubulin 3C) (Tubulin alpha-2 chain) [Cleaved into: Detyrosinated tubulin alpha-3C chain]	TUBA3C	1.1054	1.41124	0.736662
Q9BQE3	Tubulin alpha-1C chain (EC 3.6.5.-) (Alpha-tubulin 6) (Tubulin alpha-6 chain) [Cleaved into: Detyrosinated tubulin alpha-1C chain]	TUBA1C	1.1054	1.41124	0.736662
Q71U36	Tubulin alpha-1A chain (EC 3.6.5.-) (Alpha-tubulin 3) (Tubulin B-alpha-1) (Tubulin alpha-3 chain) [Cleaved into: Detyrosinated tubulin alpha-1A chain]	TUBA1A	1.1054	1.41124	0.736662
P68363	Tubulin alpha-1B chain (EC 3.6.5.-) (Alpha-tubulin ubiquitous) (Tubulin K-alpha-1) (Tubulin alpha-ubiquitous chain) [Cleaved into: Detyrosinated tubulin alpha-1B chain]	TUBA1B	1.1054	1.41124	0.736662
P0DPH8	Tubulin alpha-3D chain (EC 3.6.5.-) (Alpha-tubulin 3D) [Cleaved into: Detyrosinated tubulin alpha-3D chain]	TUBA3D	1.1054	1.41124	0.736662
P08243	Asparagine synthetase [glutamine-hydrolyzing] (EC 6.3.5.4) (Cell cycle control protein TS11) (Glutamine-dependent asparagine synthetase)	ASNS	2.32534	2.0372	0.00598766
P23526	Adenosylhomocysteinase (AdoHcyase) (EC 3.3.1.1) (S-adenosyl-L-homocysteine hydrolase)	AHCY	0.848631	1.20669	0.58128
P26641	Elongation factor 1-gamma (EF-1-gamma) (eEF-1B gamma)	EEF1G	1.03469	1.26124	0.915808
P38919	Eukaryotic initiation factor 4A-III (eIF-4A-III) (eIF4A-III) (EC 3.6.4.13) (ATP-dependent RNA helicase DDX48) (ATP-dependent RNA helicase eIF4A-3) (DEAD box protein 48) (Eukaryotic initiation factor 4A-like NUK-34) (Eukaryotic translation initiation factor 4A isoform 3) (Nuclear matrix protein 265) (NMP 265) (hNMP 265) [Cleaved into: Eukaryotic initiation factor 4A-III, N-terminally processed]	EIF4A3	0.727348	1.03014	0.378829
Q8TC12	Retinol dehydrogenase 11 (EC 1.1.1.300) (Androgen-regulated short-chain dehydrogenase/reductase 1) (HCV core-binding protein HCBP12) (Prostate short-chain dehydrogenase/reductase 1) (Retinal reductase 1) (RalR1) (Short chain dehydrogenase/reductase family 7C member 1)	RDH11	4.54966	2.02159	0.00190049
P53985	Monocarboxylate transporter 1 (MCT 1) (Solute carrier family 16 member 1)	SLC16A1	2.76788	1.69366	0.014524
Q8TCT9	Minor histocompatibility antigen H13 (EC 3.4.23.-) (Intramembrane protease 1) (IMP-1) (IMPAS-1) (hIMP1) (Presenilin-like protein 3) (Signal peptide peptidase)	HM13	4.93817	1.8491	0.000259463
Q15366	Poly(rC)-binding protein 2 (Alpha-CP2) (Heterogeneous nuclear ribonucleoprotein E2) (hnRNP E2)	PCBP2	1.78117	1.79827	0.0845271
P46777	60S ribosomal protein L5 (Large ribosomal subunit protein uL18)	RPL5	0.34427	0.694386	0.0682898
P05141	ADP/ATP translocase 2 (ADP,ATP carrier protein 2) (ADP,ATP carrier protein, fibroblast isoform) (Adenine nucleotide translocator 2) (ANT 2) (Solute carrier family 25 member 5) [Cleaved into: ADP/ATP translocase 2, N-terminally processed]	SLC25A5	1.17164	1.17347	0.527613
P12236	ADP/ATP translocase 3 (ADP,ATP carrier protein 3) (ADP,ATP carrier protein, isoform T2) (ANT 2) (Adenine nucleotide translocator 3) (ANT 3) (Solute carrier family 25 member 6) [Cleaved into: ADP/ATP translocase 3, N-terminally processed]	SLC25A6	1.17164	1.17347	0.527613
P62736	Actin, aortic smooth muscle (EC 3.6.4.-) (Alpha-actin-2) (Cell growth-inhibiting gene 46 protein) [Cleaved into: Actin, aortic smooth muscle, intermediate form]	ACTA2	0.835865	1.19482	0.590669
P68133	Actin, alpha skeletal muscle (EC 3.6.4.-) (Alpha-actin-1) [Cleaved into: Actin, alpha skeletal muscle, intermediate form]	ACTA1	0.835865	1.19482	0.590669
P68032	Actin, alpha cardiac muscle 1 (EC 3.6.4.-) (Alpha-cardiac actin) [Cleaved into: Actin, alpha cardiac muscle 1, intermediate form]	ACTC1	0.835865	1.19482	0.590669
P63267	Actin, gamma-enteric smooth muscle (EC 3.6.4.-) (Alpha-actin-3) (Gamma-2-actin) (Smooth muscle gamma-actin) [Cleaved into: Actin, gamma-enteric smooth muscle, intermediate form]	ACTG2	0.835865	1.19482	0.590669
P62753	40S ribosomal protein S6 (Phosphoprotein NP33) (Small ribosomal subunit protein eS6)	RPS6	0.405876	0.874358	0.0303537
P10809	60 kDa heat shock protein, mitochondrial (EC 5.6.1.7) (60 kDa chaperonin) (Chaperonin 60) (CPN60) (Heat shock protein 60) (HSP-60) (Hsp60) (HuCHA60) (Mitochondrial matrix protein P1) (P60 lymphocyte protein)	HSPD1	0.754798	1.10429	0.290795
P63244	Receptor of activated protein C kinase 1 (Cell proliferation-inducing gene 21 protein) (Guanine nucleotide-binding protein subunit beta-2-like 1) (Guanine nucleotide-binding protein subunit beta-like protein 12.3) (Human lung cancer oncogene 7 protein) (HLC-7) (Receptor for activated C kinase) (Small ribosomal subunit protein RACK1) [Cleaved into: Receptor of activated protein C kinase 1, N-termi…	RACK1	0.553794	1.09871	0.149687
P07437	Tubulin beta chain (Tubulin beta-5 chain)	TUBB	0.842519	1.18545	0.613092
Q00325	Phosphate carrier protein, mitochondrial (Phosphate transport protein) (PTP) (Solute carrier family 25 member 3)	SLC25A3	1.31645	1.29013	0.376726
P05023	Sodium/potassium-transporting ATPase subunit alpha-1 (Na(+)/K(+) ATPase alpha-1 subunit) (EC 7.2.2.13) (Sodium pump subunit alpha-1)	ATP1A1	1.60649	1.56246	0.135621
P61247	40S ribosomal protein S3a (Small ribosomal subunit protein eS1) (v-fos transformation effector protein) (Fte-1)	RPS3A	0.458284	0.869617	0.153597
P06748	Nucleophosmin (NPM) (Nucleolar phosphoprotein B23) (Nucleolar protein NO38) (Numatrin)	NPM1	0.595674	1.25324	0.052287
P50991	T-complex protein 1 subunit delta (TCP-1-delta) (CCT-delta) (Stimulator of TAR RNA-binding)	CCT4	0.690887	1.11322	0.351737
P35232	Prohibitin 1	PHB1	0.694372	0.933153	0.228247
P16615	Sarcoplasmic/endoplasmic reticulum calcium ATPase 2 (SERCA2) (SR Ca(2+)-ATPase 2) (EC 7.2.2.10) (Calcium pump 2) (Calcium-transporting ATPase sarcoplasmic reticulum type, slow twitch skeletal muscle isoform) (Endoplasmic reticulum class 1/2 Ca(2+) ATPase)	ATP2A2	7.50035	1.85974	0.00078413
Q58FF6	Putative heat shock protein HSP 90-beta 4	HSP90AB4P	1.48704	1.45405	0.127615
Q99808	Equilibrative nucleoside transporter 1 (Equilibrative nitrobenzylmercaptopurine riboside-sensitive nucleoside transporter) (Equilibrative NBMPR-sensitive nucleoside transporter) (Nucleoside transporter, es-type) (Solute carrier family 29 member 1)	SLC29A1	7.0564	1.69007	0.000784486
Q9UQ80	Proliferation-associated protein 2G4 (Cell cycle protein p38-2G4 homolog) (hG4-1) (ErbB3-binding protein 1)	PA2G4	0.471895	1.26883	0.222872
P22626	Heterogeneous nuclear ribonucleoproteins A2/B1 (hnRNP A2/B1)	HNRNPA2B1	0.770814	0.970499	0.439779
P60174	Triosephosphate isomerase (TIM) (EC 5.3.1.1) (Methylglyoxal synthase) (EC 4.2.3.3) (Triose-phosphate isomerase)	TPI1	1.40109	1.68831	0.12066
P78371	T-complex protein 1 subunit beta (TCP-1-beta) (CCT-beta)	CCT2	1.03404	1.40939	0.913578
P68366	Tubulin alpha-4A chain (EC 3.6.5.-) (Alpha-tubulin 1) (Testis-specific alpha-tubulin) (Tubulin H2-alpha) (Tubulin alpha-1 chain)	TUBA4A	1.10328	1.41964	0.740627
P14625	Endoplasmin (94 kDa glucose-regulated protein) (GRP-94) (Heat shock protein 90 kDa beta member 1) (Tumor rejection antigen 1) (gp96 homolog)	HSP90B1	0.923406	1.0823	0.846083
P54652	Heat shock-related 70 kDa protein 2 (Heat shock 70 kDa protein 2)	HSPA2	0.903505	1.21137	0.694039
P11498	Pyruvate carboxylase, mitochondrial (EC 6.4.1.1) (Pyruvic carboxylase) (PCB)	PC	0.278747	0.641011	0.0707266
Q05639	Elongation factor 1-alpha 2 (EF-1-alpha-2) (Eukaryotic elongation factor 1 A-2) (eEF1A-2) (Statin-S1)	EEF1A2	0.698308	1.29561	0.379512
P31943	Heterogeneous nuclear ribonucleoprotein H (hnRNP H) [Cleaved into: Heterogeneous nuclear ribonucleoprotein H, N-terminally processed]	HNRNPH1	1.4072	1.21651	0.225491
P13647	Keratin, type II cytoskeletal 5 (58 kDa cytokeratin) (Cytokeratin-5) (CK-5) (Keratin-5) (K5) (Type-II keratin Kb5)	KRT5	1.00863	1.06208	0.982292
Q99832	T-complex protein 1 subunit eta (TCP-1-eta) (CCT-eta) (HIV-1 Nef-interacting protein) [Cleaved into: T-complex protein 1 subunit eta, N-terminally processed]	CCT7	0.708347	1.17935	0.299091
Q9UBB4	Ataxin-10 (Brain protein E46 homolog) (Spinocerebellar ataxia type 10 protein)	ATXN10	2.68265	2.13802	0.0122687
P00338	L-lactate dehydrogenase A chain (LDH-A) (EC 1.1.1.27) (Cell proliferation-inducing gene 19 protein) (LDH muscle subunit) (LDH-M) (Renal carcinoma antigen NY-REN-59)	LDHA	1.14771	1.71342	0.589489
P30519	Heme oxygenase 2 (HO-2) (EC 1.14.14.18) [Cleaved into: Heme oxygenase 2 soluble form]	HMOX2	12.9036	1.99926	0.00998702
P17987	T-complex protein 1 subunit alpha (TCP-1-alpha) (CCT-alpha)	TCP1	0.793593	1.11655	0.481999
P61619	Protein transport protein Sec61 subunit alpha isoform 1 (Sec61 alpha-1)	SEC61A1	1.77745	1.52763	0.0533302
P62701	40S ribosomal protein S4, X isoform (SCR10) (Single copy abundant mRNA protein) (Small ribosomal subunit protein eS4)	RPS4X	0.456958	0.946254	0.0455923
Q8TD47	40S ribosomal protein S4, Y isoform 2 (Small ribosomal subunit protein eS4)	RPS4Y2	0.456958	0.946254	0.0455923
Q6PIU2	Neutral cholesterol ester hydrolase 1 (NCEH) (EC 3.1.1.-) (Acetylalkylglycerol acetylhydrolase) (2-acetyl MAGE hydrolase) (EC 3.1.1.71) (Arylacetamide deacetylase-like 1)	NCEH1	1.66862	1.67354	0.178036
Q9BYX7	Putative beta-actin-like protein 3 (Kappa-actin) (POTE ankyrin domain family member K)	POTEKP	0.748888	1.25237	0.396415
P37837	Transaldolase (EC 2.2.1.2)	TALDO1	1.06028	1.33112	0.81151
Q96RQ3	Methylcrotonoyl-CoA carboxylase subunit alpha, mitochondrial (MCCase subunit alpha) (EC 6.4.1.4) (3-methylcrotonyl-CoA carboxylase 1) (3-methylcrotonyl-CoA carboxylase biotin-containing subunit) (3-methylcrotonyl-CoA:carbon dioxide ligase subunit alpha)	MCCC1	0.326641	0.690806	0.0947486
P17066	Heat shock 70 kDa protein 6 (Heat shock 70 kDa protein B')	HSPA6	1.13067	1.36231	0.654331
P48741	Putative heat shock 70 kDa protein 7 (Heat shock 70 kDa protein B)	HSPA7	1.13067	1.36231	0.654331
Q13085	Acetyl-CoA carboxylase 1 (ACC1) (EC 6.4.1.2) (Acetyl-Coenzyme A carboxylase alpha) (ACC-alpha)	ACACA	0.350805	0.71482	0.120745
P34931	Heat shock 70 kDa protein 1-like (Heat shock 70 kDa protein 1L) (Heat shock 70 kDa protein 1-Hom) (HSP70-Hom)	HSPA1L	0.958879	1.22456	0.875329
P11021	Endoplasmic reticulum chaperone BiP (EC 3.6.4.10) (78 kDa glucose-regulated protein) (GRP-78) (Binding-immunoglobulin protein) (BiP) (Heat shock protein 70 family protein 5) (HSP70 family protein 5) (Heat shock protein family A member 5) (Immunoglobulin heavy chain-binding protein)	HSPA5	1.06789	1.25362	0.793398
O15270	Serine palmitoyltransferase 2 (EC 2.3.1.50) (Long chain base biosynthesis protein 2) (LCB 2) (Long chain base biosynthesis protein 2a) (LCB2a) (Serine-palmitoyl-CoA transferase 2) (SPT 2)	SPTLC2	1.04173	1.11662	0.687507
P22234	Bifunctional phosphoribosylaminoimidazole carboxylase/phosphoribosylaminoimidazole succinocarboxamide synthetase (PAICS) [Includes: Phosphoribosylaminoimidazole carboxylase (EC 4.1.1.21) (AIR carboxylase) (AIRC); Phosphoribosylaminoimidazole succinocarboxamide synthetase (EC 6.3.2.6) (SAICAR synthetase)]	PAICS	1.23206	1.52245	0.372366
Q99873	Protein arginine N-methyltransferase 1 (EC 2.1.1.319) (Histone-arginine N-methyltransferase PRMT1) (Interferon receptor 1-bound protein 4)	PRMT1	1.52585	1.75027	0.13407
Q9NR22	Protein arginine N-methyltransferase 8 (EC 2.1.1.319) (Heterogeneous nuclear ribonucleoprotein methyltransferase-like protein 4)	PRMT8	1.52585	1.75027	0.13407
Q9Y3F4	Serine-threonine kinase receptor-associated protein (MAP activator with WD repeats) (UNR-interacting protein) (WD-40 repeat protein PT-WD)	STRAP	0.985248	1.03798	0.965798
P12235	ADP/ATP translocase 1 (ADP,ATP carrier protein 1) (ADP,ATP carrier protein, heart/skeletal muscle isoform T1) (Adenine nucleotide translocator 1) (ANT 1) (Solute carrier family 25 member 4)	SLC25A4	0.986347	1.15577	0.958162
Q6PEY2	Tubulin alpha-3E chain (EC 3.6.5.-) (Alpha-tubulin 3E) [Cleaved into: Detyrosinated tubulin alpha-3E chain]	TUBA3E	0.933452	1.24176	0.784007
P09874	Poly [ADP-ribose] polymerase 1 (PARP-1) (EC 2.4.2.30) (ADP-ribosyltransferase diphtheria toxin-like 1) (ARTD1) (DNA ADP-ribosyltransferase PARP1) (EC 2.4.2.-) (NAD(+) ADP-ribosyltransferase 1) (ADPRT 1) (Poly[ADP-ribose] synthase 1) (Protein poly-ADP-ribosyltransferase PARP1) (EC 2.4.2.-) [Cleaved into: Poly [ADP-ribose] polymerase 1, processed C-terminus (Poly [ADP-ribose] polymerase 1, 89-kDa f…	PARP1	1.05634	1.35923	0.853091
Q02790	Peptidyl-prolyl cis-trans isomerase FKBP4 (PPIase FKBP4) (EC 5.2.1.8) (51 kDa FK506-binding protein) (FKBP51) (52 kDa FK506-binding protein) (52 kDa FKBP) (FKBP-52) (59 kDa immunophilin) (p59) (FK506-binding protein 4) (FKBP-4) (FKBP59) (HSP-binding immunophilin) (HBI) (Immunophilin FKBP52) (Rotamase) [Cleaved into: Peptidyl-prolyl cis-trans isomerase FKBP4, N-terminally processed]	FKBP4	0.890607	1.34601	0.70054
Q9NY65	Tubulin alpha-8 chain (EC 3.6.5.-) (Alpha-tubulin 8) (Tubulin alpha chain-like 2) [Cleaved into: Dephenylalaninated tubulin alpha-8 chain]	TUBA8	0.890601	1.3675	0.620237
P06733	Alpha-enolase (EC 4.2.1.11) (2-phospho-D-glycerate hydro-lyase) (C-myc promoter-binding protein) (Enolase 1) (MBP-1) (MPB-1) (Non-neural enolase) (NNE) (Phosphopyruvate hydratase) (Plasminogen-binding protein)	ENO1	0.643503	1.1418	0.331064
P57721	Poly(rC)-binding protein 3 (Alpha-CP3) (PCBP3-overlapping transcript) (PCBP3-overlapping transcript 1)	PCBP3	2.00619	1.84705	0.0495536
Q15365	Poly(rC)-binding protein 1 (Alpha-CP1) (Heterogeneous nuclear ribonucleoprotein E1) (hnRNP E1) (Nucleic acid-binding protein SUB2.3)	PCBP1	2.00619	1.84705	0.0495536
P62826	GTP-binding nuclear protein Ran (EC 3.6.5.-) (Androgen receptor-associated protein 24) (GTPase Ran) (Ras-like protein TC4) (Ras-related nuclear protein)	RAN	0.779415	1.10065	0.488046
P68371	Tubulin beta-4B chain (Tubulin beta-2 chain) (Tubulin beta-2C chain)	TUBB4B	0.373222	1.09669	0.125559
Q9BT22	Chitobiosyldiphosphodolichol beta-mannosyltransferase (EC 2.4.1.142) (Asparagine-linked glycosylation protein 1 homolog) (Beta-1,4-mannosyltransferase) (GDP-Man:GlcNAc2-PP-dolichol mannosyltransferase) (GDP-mannose-dolichol diphosphochitobiose mannosyltransferase) (Mannosyltransferase-1) (MT-1) (hMat-1)	ALG1	2.50798	1.14015	0.00692734
P02538	Keratin, type II cytoskeletal 6A (Cytokeratin-6A) (CK-6A) (Cytokeratin-6D) (CK-6D) (Keratin-6A) (K6A) (Type-II keratin Kb6) (allergen Hom s 5)	KRT6A	1.68369	2.87083	0.435946
P48668	Keratin, type II cytoskeletal 6C (Cytokeratin-6C) (CK-6C) (Cytokeratin-6E) (CK-6E) (Keratin K6h) (Keratin-6C) (K6C) (Type-II keratin Kb12)	KRT6C	1.68369	2.87083	0.435946
P49411	Elongation factor Tu, mitochondrial (EF-Tu) (P43)	TUFM	0.523089	1.06421	0.0802418
Q96KA5	Lipid scramblase CLPTM1L (Cisplatin resistance-related protein 9) (CRR9p) (Cleft lip and palate transmembrane protein 1-like protein) (CLPTM1-like protein)	CLPTM1L	4.48777	1.89587	0.000107321
P08670	Vimentin	VIM	1.10521	1.67874	0.595594
O75390	Citrate synthase, mitochondrial (EC 2.3.3.1) (Citrate (Si)-synthase)	CS	0.997288	1.34022	0.994062
Q09028	Histone-binding protein RBBP4 (Chromatin assembly factor 1 subunit C) (CAF-1 subunit C) (Chromatin assembly factor I p48 subunit) (CAF-I 48 kDa subunit) (CAF-I p48) (Nucleosome-remodeling factor subunit RBAP48) (Retinoblastoma-binding protein 4) (RBBP-4) (Retinoblastoma-binding protein p48)	RBBP4	0.951066	1.22527	0.870853
O60678	Protein arginine N-methyltransferase 3 (EC 2.1.1.319) (Heterogeneous nuclear ribonucleoprotein methyltransferase-like protein 3)	PRMT3	3.1226	2.98448	0.00276164
P25705	ATP synthase subunit alpha, mitochondrial (ATP synthase F1 subunit alpha)	ATP5F1A	0.699579	1.19432	0.309534
Q58FG0	Putative heat shock protein HSP 90-alpha A5 (Heat shock protein 90-alpha E) (Heat shock protein 90Ae)	HSP90AA5P	1.75295	1.64698	0.051344
O75694	Nuclear pore complex protein Nup155 (155 kDa nucleoporin) (Nucleoporin Nup155)	NUP155	2.11133	1.74973	0.0146162
P14868	Aspartate--tRNA ligase, cytoplasmic (EC 6.1.1.12) (Aspartyl-tRNA synthetase) (AspRS) (Cell proliferation-inducing gene 40 protein)	DARS1	0.615274	0.997512	0.279385
O75844	CAAX prenyl protease 1 homolog (EC 3.4.24.84) (Farnesylated proteins-converting enzyme 1) (FACE-1) (Prenyl protein-specific endoprotease 1) (Zinc metalloproteinase Ste24 homolog)	ZMPSTE24	4.02689	1.69713	0.00112977
P49327	Fatty acid synthase (EC 2.3.1.85) (Type I fatty acid synthase) [Includes: [Acyl-carrier-protein] S-acetyltransferase (EC 2.3.1.38); [Acyl-carrier-protein] S-malonyltransferase (EC 2.3.1.39); 3-oxoacyl-[acyl-carrier-protein] synthase (EC 2.3.1.41); 3-oxoacyl-[acyl-carrier-protein] reductase (EC 1.1.1.100); 3-hydroxyacyl-[acyl-carrier-protein] dehydratase (EC 4.2.1.59); Enoyl-[acyl-carrier-protein]…	FASN	0.838764	1.13983	0.548073
P04843	Dolichyl-diphosphooligosaccharide--protein glycosyltransferase subunit 1 (Dolichyl-diphosphooligosaccharide--protein glycosyltransferase 67 kDa subunit) (Ribophorin I) (RPN-I) (Ribophorin-1)	RPN1	1.77841	1.72162	0.0113189
P13010	X-ray repair cross-complementing protein 5 (EC 3.6.4.-) (86 kDa subunit of Ku antigen) (ATP-dependent DNA helicase 2 subunit 2) (ATP-dependent DNA helicase II 80 kDa subunit) (CTC box-binding factor 85 kDa subunit) (CTC85) (CTCBF) (DNA repair protein XRCC5) (Ku80) (Ku86) (Lupus Ku autoantigen protein p86) (Nuclear factor IV) (Thyroid-lupus autoantigen) (TLAA) (X-ray repair complementing defective…	XRCC5	0.997244	1.37742	0.990877
P12268	Inosine-5'-monophosphate dehydrogenase 2 (IMP dehydrogenase 2) (IMPD 2) (IMPDH 2) (EC 1.1.1.205) (Inosine-5'-monophosphate dehydrogenase type II) (IMP dehydrogenase II) (IMPDH-II)	IMPDH2	1.17617	1.40981	0.505625
Q13642	Four and a half LIM domains protein 1 (FHL-1) (Skeletal muscle LIM-protein 1) (SLIM) (SLIM-1)	FHL1	5.66155	2.48913	0.00028968
P00387	NADH-cytochrome b5 reductase 3 (B5R) (Cytochrome b5 reductase) (EC 1.6.2.2) (Diaphorase-1)	CYB5R3	1.01035	1.37133	0.973714
P22314	Ubiquitin-like modifier-activating enzyme 1 (EC 6.2.1.45) (Protein A1S9) (Ubiquitin-activating enzyme E1)	UBA1	0.929724	1.2784	0.806909
P13637	Sodium/potassium-transporting ATPase subunit alpha-3 (Na(+)/K(+) ATPase alpha-3 subunit) (EC 7.2.2.13) (Na(+)/K(+) ATPase alpha(III) subunit) (Sodium pump subunit alpha-3)	ATP1A3	1.12307	1.42068	0.6991
P00505	Aspartate aminotransferase, mitochondrial (mAspAT) (EC 2.6.1.1) (EC 2.6.1.7) (Fatty acid-binding protein) (FABP-1) (Glutamate oxaloacetate transaminase 2) (Kynurenine aminotransferase 4) (Kynurenine aminotransferase IV) (Kynurenine--oxoglutarate transaminase 4) (Kynurenine--oxoglutarate transaminase IV) (Plasma membrane-associated fatty acid-binding protein) (FABPpm) (Transaminase A)	GOT2	0.868433	1.20217	0.566535
P38606	V-type proton ATPase catalytic subunit A (V-ATPase subunit A) (EC 7.1.2.2) (V-ATPase 69 kDa subunit) (Vacuolar ATPase isoform VA68) (Vacuolar proton pump subunit alpha)	ATP6V1A	2.00415	1.8065	0.031526
Q14697	Neutral alpha-glucosidase AB (EC 3.2.1.207) (Alpha-glucosidase 2) (Glucosidase II subunit alpha)	GANAB	1.01585	1.15628	0.957909
P11586	C-1-tetrahydrofolate synthase, cytoplasmic (C1-THF synthase) (Epididymis secretory sperm binding protein) [Cleaved into: C-1-tetrahydrofolate synthase, cytoplasmic, N-terminally processed] [Includes: Methylenetetrahydrofolate dehydrogenase (EC 1.5.1.5); Methenyltetrahydrofolate cyclohydrolase (EC 3.5.4.9); Formyltetrahydrofolate synthetase (EC 6.3.4.3)]	MTHFD1	0.828106	1.05068	0.622903
Q9Y6N5	Sulfide:quinone oxidoreductase, mitochondrial (SQOR) (EC 1.8.5.8) (Sulfide dehydrogenase-like) (Sulfide quinone oxidoreductase)	SQOR	0.658663	0.95025	0.259274
P55072	Transitional endoplasmic reticulum ATPase (TER ATPase) (EC 3.6.4.6) (15S Mg(2+)-ATPase p97 subunit) (Valosin-containing protein) (VCP)	VCP	0.713179	1.06793	0.372078
A5A3E0	POTE ankyrin domain family member F (ANKRD26-like family C member 1B) (Chimeric POTE-actin protein)	POTEF	0.748816	1.25325	0.396449
Q6S8J3	POTE ankyrin domain family member E (ANKRD26-like family C member 1A) (Prostate, ovary, testis-expressed protein on chromosome 2) (POTE-2)	POTEE	0.748816	1.25325	0.396449
P0CG38	POTE ankyrin domain family member I	POTEI	0.748816	1.25325	0.396449
Q14566	DNA replication licensing factor MCM6 (EC 3.6.4.12) (p105MCM)	MCM6	1.03145	1.29978	0.905326
P29401	Transketolase (TK) (EC 2.2.1.1)	TKT	0.771331	1.18623	0.404639
P53618	Coatomer subunit beta (Beta-coat protein) (Beta-COP)	COPB1	1.34217	1.42716	0.273418
Q13200	26S proteasome non-ATPase regulatory subunit 2 (26S proteasome regulatory subunit RPN1) (26S proteasome regulatory subunit S2) (26S proteasome subunit p97) (Protein 55.11) (Tumor necrosis factor type 1 receptor-associated protein 2)	PSMD2	0.738441	0.901762	0.329018
Q92598	Heat shock protein 105 kDa (Antigen NY-CO-25) (Heat shock 110 kDa protein)	HSPH1	1.12525	1.44924	0.653515
Q6NUQ4	Transmembrane protein 214	TMEM214	4.07643	1.89858	0.00223386
P23246	Splicing factor, proline- and glutamine-rich (100 kDa DNA-pairing protein) (hPOMp100) (DNA-binding p52/p100 complex, 100 kDa subunit) (Polypyrimidine tract-binding protein-associated-splicing factor) (PSF) (PTB-associated-splicing factor)	SFPQ	0.513859	0.974821	0.137317
P17844	Probable ATP-dependent RNA helicase DDX5 (EC 3.6.4.13) (DEAD box protein 5) (RNA helicase p68)	DDX5	0.653455	0.935687	0.167274
Q92841	Probable ATP-dependent RNA helicase DDX17 (EC 3.6.4.13) (DEAD box protein 17) (DEAD box protein p72) (DEAD box protein p82) (RNA-dependent helicase p72)	DDX17	0.653455	0.935687	0.167274
Q00839	Heterogeneous nuclear ribonucleoprotein U (hnRNP U) (GRIP120) (Nuclear p120 ribonucleoprotein) (Scaffold-attachment factor A) (SAF-A) (p120) (pp120)	HNRNPU	0.531738	0.72937	0.0997809
P55060	Exportin-2 (Exp2) (Cellular apoptosis susceptibility protein) (Chromosome segregation 1-like protein) (Importin-alpha re-exporter)	CSE1L	1.50291	1.53389	0.218015
O14983	Sarcoplasmic/endoplasmic reticulum calcium ATPase 1 (SERCA1) (SR Ca(2+)-ATPase 1) (EC 7.2.2.10) (Calcium pump 1) (Calcium-transporting ATPase sarcoplasmic reticulum type, fast twitch skeletal muscle isoform) (Endoplasmic reticulum class 1/2 Ca(2+) ATPase)	ATP2A1	8.10575	1.32802	0.0114972
Q52LJ0	Protein FAM98B	FAM98B	0.681426	0.919628	0.16389
Q00610	Clathrin heavy chain 1 (Clathrin heavy chain on chromosome 17) (CLH-17)	CLTC	1.02268	1.27854	0.930621
P50993	Sodium/potassium-transporting ATPase subunit alpha-2 (Na(+)/K(+) ATPase alpha-2 subunit) (EC 7.2.2.13) (Sodium pump subunit alpha-2)	ATP1A2	1.07137	1.43156	0.809533
P49736	DNA replication licensing factor MCM2 (EC 3.6.4.12) (Minichromosome maintenance protein 2 homolog) (Nuclear protein BM28)	MCM2	0.905416	1.31445	0.72594
Q8N1F7	Nuclear pore complex protein Nup93 (93 kDa nucleoporin) (Nucleoporin Nup93)	NUP93	1.7526	1.58149	0.0421112
P0CG39	POTE ankyrin domain family member J	POTEJ	0.748816	1.25325	0.396449
Q8WX92	Negative elongation factor B (NELF-B) (Cofactor of BRCA1)	NELFB	0.798819	1.08733	0.310226
Q15758	Neutral amino acid transporter B(0) (ATB(0)) (Baboon M7 virus receptor) (RD114/simian type D retrovirus receptor) (Sodium-dependent neutral amino acid transporter type 2) (Solute carrier family 1 member 5)	SLC1A5	2.91374	1.84094	0.0190968
O00763	Acetyl-CoA carboxylase 2 (EC 6.4.1.2) (ACC-beta)	ACACB	0.482037	0.866044	0.20933
Q8TEQ6	Gem-associated protein 5 (Gemin5)	GEMIN5	1.29004	1.75065	0.62725
P30613	Pyruvate kinase PKLR (EC 2.7.1.40) (Pyruvate kinase 1) (Pyruvate kinase isozymes L/R) (R-type/L-type pyruvate kinase) (Red cell/liver pyruvate kinase)	PKLR	0.634305	0.997111	0.263992
Q15942	Zyxin (Zyxin-2)	ZYX	8.40517	2.00039	0.00505971
P41252	Isoleucine--tRNA ligase, cytoplasmic (EC 6.1.1.5) (Isoleucyl-tRNA synthetase) (IRS) (IleRS)	IARS1	0.599944	0.887833	0.238916
Q9NQC3	Reticulon-4 (Foocen) (Neurite outgrowth inhibitor) (Nogo protein) (Neuroendocrine-specific protein) (NSP) (Neuroendocrine-specific protein C homolog) (RTN-x) (Reticulon-5)	RTN4	6.55183	2.32909	0.000267817
P54136	Arginine--tRNA ligase, cytoplasmic (EC 6.1.1.19) (Arginyl-tRNA synthetase) (ArgRS)	RARS1	1.18002	1.27385	0.374657
Q8TEM1	Nuclear pore membrane glycoprotein 210 (Nuclear pore protein gp210) (Nuclear envelope pore membrane protein POM 210) (POM210) (Nucleoporin Nup210) (Pore membrane protein of 210 kDa)	NUP210	1.68312	1.69906	0.0451826
Q9UKA4	A-kinase anchor protein 11 (AKAP-11) (A-kinase anchor protein 220 kDa) (AKAP 220) (hAKAP220) (Protein kinase A-anchoring protein 11) (PRKA11)	AKAP11	0.574101	1.39669	0.145596
Q14204	Cytoplasmic dynein 1 heavy chain 1 (Cytoplasmic dynein heavy chain 1) (Dynein heavy chain, cytosolic)	DYNC1H1	0.910119	1.2557	0.680872
