## Supplementary material for "Divergent Proteome Reactivity Influences Arm-Selective Activation of Pharmacological Endoplasmic Reticulum Proteostasis Regulators": Table S5

### Sheet: Title
Table S5. Excel spreadsheet showing the expression of transcriptional targets of ATF6, IRE1/XBP1s and PERK signaling from RNAseq data of HEK293T cells treated with the indicated concentration of AA132 or AA147 for 6 h. Data are shown normalized to the expression observed upon thapsigargin treatment. Related to Fig. 6. This table includes 4 tabs (including this one) showing the ATF6, IRE1/XBP1s, a…

### Sheet: ATF6
ATF6 Target geneset
[AA132] µM	0.1	0.3	1	3	6	10	15	30	AA147
CALR	0.0400534	0.0712998	0.118668	0.181891	0.348936	0.356875	0.427449	0.332623	0.196658
CRELD2	-0.0089228	0.00579599	0.0193471	0.0611503	0.122626	0.12403	0.119259	0.124875	0.0217875
DNAJB11	-0.0026255	-0.0005171	0.0248326	0.092592	0.180697	0.23835	0.258074	0.270134	0.0835458
HERPUD1	0.00024752	0.00741179	0.0106463	0.0231537	0.0393929	0.0471695	0.0689424	0.0685784	0.0239587
HSPA5	0.00458983	0.0133963	0.0299487	0.0683972	0.141138	0.14994	0.183936	0.167293	0.0604669
HYOU1	0.00654094	0.00918065	0.0211342	0.0456653	0.102982	0.114716	0.140902	0.149415	0.0513667
MANF	0.00812535	0.024077	0.0539868	0.119391	0.224809	0.261529	0.277877	0.239285	0.116954
MIS12	0.0569023	0.0296592	0.0839238	0.0679699	0.100292	0.182273	0.162325	0.152721	0.103706
PDIA4	0.004267	0.0102521	0.0325032	0.0685052	0.133515	0.1511	0.18596	0.199105	0.061465
PDIA6	-0.0041013	0.00592044	0.0192339	0.0611159	0.183097	0.202275	0.202924	0.215028	0.0830219
SEL1L	-0.0020533	0.00620541	0.0121356	0.0342358	0.0680052	0.0772998	0.0826359	0.0753253	0.0428809
SELK	0.00481379	0.00980547	0.0608165	0.11534	0.16022	0.260935	0.199371	0.206355	0.0690346
SLC39A14	0.0480275	0.0804458	0.119389	0.176374	0.2471	0.268717	0.32452	0.294902	0.181452
SLFN11	0.0138148	0.0256738	0.0321073	0.0624505	0.115881	0.13364	0.154549	0.135166	0.0757517
UGDH	0.00173295	0.0493416	0.0974552	0.123415	0.204416	0.168719	0.227542	0.173635	0.101627
HSD17B7	0.0599477	0.0558037	0.0535805	0.276785	0.417245	0.44486	0.522173	0.530722	0.203899
PLEKHA6	-0.0068346	-0.0543215	-0.0103731	0.0745724	0.0731927	0.114949	0.0839316	0.103279	0.0398956
STARD4	0.0514272	0.0892871	0.0929312	0.0864203	0.164229	0.188964	0.243266	0.120514	0.172873
ERP44	-0.000438	0.00904894	-0.0133526	0.0466999	0.159884	0.215472	0.30877	0.383211	0.159166

### Sheet: IRE1 XBP1s
IRE1/XBP1s Target geneset
[AA132] µM	0.1	0.3	1	3	6	10	15	30	AA147
DERL2	-0.024532	-0.0476949	-0.0580789	0.0218464	0.0669278	0.184456	0.183102	0.325212	0.155034
DNAJB9	0.0127437	0.0194061	0.0133408	0.0311475	0.0667235	0.119385	0.106099	0.107185	0.0335436
DNAJC10	-0.0604603	-0.048487	-0.0582116	-0.051102	0.0378841	0.0554634	0.0839788	0.0564598	-0.0137394
EDEM2	-0.144614	-0.035774	0.00520368	-0.0786216	0.0338716	0.0199709	0.0400599	0.0251915	-0.151767
HSPA13	0.0403055	0.0180659	0.0433472	0.0485421	0.0567367	0.122908	0.117676	0.117427	0.102317
LMAN1	0.0843602	0.101637	0.119995	0.10831	0.151044	0.148364	0.226135	0.120814	0.128651
OSTC	-0.0399614	-0.0671994	-0.083413	-0.0534467	-0.0329202	0.0948493	0.0529011	0.214716	0.125193
PDIA5	0.0636358	0.0447251	0.0226564	0.107517	0.149076	0.0974275	0.149534	0.104175	0.046544
Sec23B	-0.0296395	-0.0407238	-0.0592955	-0.0712547	-0.0452054	-0.0707715	-0.0618528	-0.0558435	-0.0895128
Sec61A1	0.0323154	0.0053618	-0.0030482	0.00732343	0.034311	0.0863281	0.123099	0.185372	0.087632
SRP19	-0.0676456	-0.0687744	-0.149149	-0.0176925	-0.0873833	0.142514	0.00214083	0.125475	-0.0227147
SRPRB	0.00893735	0.0157531	0.0179847	0.0802867	0.187151	0.243054	0.145106	0.180395	0.0103037
SSR1	-0.0244791	-0.014466	-0.0181007	-0.0460503	-0.0193634	0.0241502	0.0505168	0.11989	0.0117336
SSR3	0.028709	-0.011102	-0.02326	-0.0091916	0.028083	0.0840128	0.0762043	0.122629	0.0379967
STT3A	0.00665915	-0.0313108	-0.0379844	-0.03835	0.0737973	0.138919	0.164551	0.221114	0.0987942
UFM1	-0.0453079	0.0290695	-0.0004923	0.0326666	0.0856429	0.088302	0.133167	0.143941	0.0594155
FICD	0.0681463	0.0511146	0.0967468	0.0863308	0.133304	0.134655	0.191144	0.210379	0.0476054
MBNL2	0.0571946	0.0925409	0.13979	0.168753	0.224583	0.218679	0.222547	0.131469	0.0815006
Sec31A	0.0665553	0.0621445	0.0546381	0.0628774	0.0427804	0.04568	0.137764	0.0985475	0.073783

### Sheet: PERK
PERK Target geneset
[AA132] µM	0.1	0.3	1	3	6	10	15	30	AA147
ASNS	0.00160376	-0.0051003	-0.0058221	0.0110157	0.0612839	0.132528	0.145859	0.240621	0.0187828
ATF3	0.0272485	0.0732215	0.109072	0.142473	0.224905	0.246299	0.318027	0.339934	0.137509
ATF4	-0.0008587	0.0457553	0.0212622	0.0742116	0.0657884	0.128776	0.187563	0.329313	0.0336238
ATF6	0.00482515	-0.0109471	-0.0372952	-0.0260013	0.00655884	0.165894	0.115626	0.243299	0.141099
CARS	0.0172367	0.0153899	0.0337038	0.0416895	0.129116	0.150316	0.188368	0.236536	0.0433563
CEBPB	-0.0020119	-0.0008631	0.0106453	0.0683017	0.0952246	0.100391	0.118141	0.117735	0.0242413
DDIT3	-0.0060831	-0.0027756	0.0115517	0.0351341	0.0866628	0.138377	0.146722	0.135371	0.0550007
DDIT4	0.028633	0.00689783	0.0207666	0.0245344	-0.0232596	0.0275266	0.105295	0.116751	-0.000112
GADD45A	0.0359628	0.0674116	0.239581	0.410312	0.815512	0.599852	0.704302	0.632293	0.172409
PPP1R15A	-0.0393699	-0.0724704	-0.0418017	-0.0238144	0.0112693	0.0157011	0.100743	0.121996	-0.0824052
SARS	0.0155121	-0.0159183	-0.0292085	-0.0101522	0.07866	0.140382	0.151995	0.227334	0.0141637
SLC1A4	0.0298209	0.0270787	0.0225901	0.018004	0.0611312	0.0627393	0.133286	0.186005	0.0259807
TRIB3	0.00595203	0.00431071	0.00769679	0.0175358	0.0306068	0.039872	0.0637145	0.0786618	0.0137389
WARS	0.0263423	0.0264813	-0.0030779	0.0114137	0.0555452	0.0520936	0.0777021	0.0918016	0.0155295
YARS	0.127454	0.0712619	0.0553126	0.0654636	0.0893939	0.0708041	0.1346	0.164383	0.00188906
abcf2	-0.23634	-0.499983	-0.340389	-0.267776	-0.129365	-0.0906527	-0.0693717	0.435345	0.645863
pon2	0.0716407	0.0956841	0.0668211	0.236505	-0.135573	-0.260401	0.178278	-0.145869	-0.158914
lmo4	0.161287	0.082436	0.180224	0.0653696	-0.0218075	0.126764	-0.011539	0.177949	0.109428
cbx4	0.049062	-0.0037926	0.100763	0.0843435	0.142185	0.113493	0.0838827	0.0682715	0.0556528
